# ALKBH5 regulates somatic cell reprogramming in a phase specific manner

**DOI:** 10.1101/2021.05.10.443389

**Authors:** Sherif Khodeer, Arne Klungland, John Arne Dahl

**Affiliations:** Department of Microbiology, Oslo University Hospital, Rikshospitalet, Forskningsveien 1, 0373.Oslo, Norway; Department of Biosciences, Faculty of Mathematics and Natural Sciences, University of Oslo, 0316.Oslo, Norway

**Keywords:** *Alkbh5*, reprogramming, induced pluripotent stem cells (iPSCs), *Nanog*

## Abstract

Establishment of the pluripotency regulatory network in somatic cells by introducing four transcriptional factors, (Octamer binding transcription factor 4 (OCT4), SRY (sex determining region Y)-box 2 (SOX2), Kruppel - like factor 4 (KLF4), and cellular-Myelocytomatosis (c-MYC) provides a promising tool for cell-based therapies in regenerative medicine. Still, the mechanisms at play when generating induced pluripotent stem cells from somatic cells is only partly understood. Here we show that the RNA specific N6-methyladenosine (m^6^A) demethylase ALKBH5 regulates somatic cell reprogramming in a stage specific manner. Knockdown or knockout of *Alkbh5* in the early reprogramming phase impairs the reprogramming efficiency by reducing the proliferation rate through arresting the cells at G2/M phase and decreasing the mesenchymal-to-epithelial transition (MET) rate. However, there is no significant change in reprogramming efficiency when *Alkbh5* is depleted at the late phase of reprogramming. On the other hand, ALKBH5 overexpression at the earlyreprogramming phase has no significant impact on reprogramming efficiency, while overexpression at the late phase enhances the reprogramming by stabilizing *Nanog* transcripts resulting in upregulated *Nanog* expression. Our study provides mechanistic insight into the crucial dynamic role of ALKBH5 in regulating somatic cell reprogramming at the posttranscriptional level.
