## Supplementary material for "ALKBH5 regulates somatic cell reprogramming in a phase specific manner": Supp tables: Supplementary table 1.xlsx

### Sheet: Sheet1
Target	Primers
mqNanog	CTTTCACCTATTAAGGTGCTTGC
	TGGCATCGGTTCATCATGGTAC
mqRex1	CCCCGTGTAACATACACCATC
	GGAAATCCTCTTCCAGAATGG
mqTbx3	ATGGAACCCGAAGAAGACGT
	CATTCGCCTTCCTGACTTCG
mqEsrrb	AGAGTGCCTGGATGGAGATTC
	GTAAAGGTCCAGCAGCCCTAC
mqKlf2	TCGAGGCTAGATGCCTTGTGA
	AAACGAAGCAGGCGGCAGA
mqSlug	ATGCCCAGTCTAGGAAATCGT
	CCACAGATCTTGCAGACACAA
mqPDGFRb	ACTCCGAGGACCTGTTCATTT
	TGGTCGTAGGGTACGTGTAGG
mqZeb1	GGTTTGAAAAGATGCAAGCTG
	GCTGCTCATCGGTTTTTGTAG
mqZeb2	GCAAAAGATGGACTGCAAGAC
	AGGGGGAATATTGGGAGAAGT
mqEcad	CCAACAGGGACAAAGAAACAA
	TCCCTCTCAATGATGAAAACG
mqEpCam	CACCATTGATCTGATGCAAAA
	TCACTCTCAGGTCCATGCTCT
mqOcln	TTCTGCTTCATCGCTTCCTTA
	TAGCGCTGACTATGATCACGA
mqP16	GCTCTGGCTTTCGTGAACAT
	CGAATCTGCACCGTAGTTGA
mqP19	CCAAGATGCCTCCGGTACTA
	CCCTCTCTTATCGCCAGATG
mqP21	CGGTGGAACTTTGACTTCGT
	GACCCAGGGCTCAGGTAGAC
mqP27	CAGCTTGCCCGAGTTCTACT
	GGTCCTCAGAGTTTGCCTGA
Alkbh5 shRNA 1	CCTATGAGTCCTCGGAAGATT	CDS
Alkbh5 shRNA 2	CTGTCTTCAAGTGGAAGTTT	3ÙTR
m6ANanog	GGACTTTCTGCAGCCTTACG
	GCTTCCAAATTCACCTCCAA
Cloning mAlkbh5 F	ALKBH5 F	GGGGACAAGTTTGTACAAAAAAGCAGGCTTCGCCACCATGGCGGCCGCCAGCGGCTACACCGA
Cloning mAlkbh5R	ALKBH5R	GGGGACCACTTTGTACAAGAAAGCTGGGTTTCAGTGTCTCCTCATCTTCACCTTGCGGG
Cloning mAlkbh55RHA	ALKBH5RHA	GGGGACCACTTTGTACAAGAAAGCTGGGTTTCAAGCGTAATCTGGTACGTCGTATGGGTAGTGTCTCCTCATCTTCACCTTGCGGG
mcA5xhF	ccggCTCGAGATGGCGGCCGCCAGCGGCTACACCG
mcA5SpeR	ccggACTAGTGTGTCTCCTCATCTTCACCTTGCGGG
Mad1	AGCCGTCTGGAACAGGAAAAG
	GGGTTAAGGCTCATGTGTAGCA
Mad2	GTGGCCGAGTTTTTCTCATTTG
	AGGTGAGTCCATATTTCTGCACT
Bub1	AGAATGCTCTGTCAGCTCATCT
	TGTCTTCACTAACCCACTGCT
Cdc20	TTCGTGTTCGAGAGCGATTTG
	ACCTTGGAACTAGATTTGCCAG
Bub3	GATGGCATCTCCTCGGTTAAG
	AATTGGCGGGCACATCGTAG
CCNB1(Cyclin B1)	CTTGCAGTGAGTGACGTAGAC
	CCAGTTGTCGGAGATAAGCATAG
CCNB2 (Cyclin B2)	GCCAAGAGCCATGTGACTATC
	CAGAGCTGGTACTTTGGTGTTC
GAPDH	TGCTGAGTATGTCGTGGAGTCT
	CATATTTCTCGTGGTTCACACC
Endo-Oct4	AAGCCCTCCCTACAGCAGAT
	CTGGGAAAGGTGTCCCTGTA
Endo-Sox2	AAGGGTTCTTGCTGGGTTTT
	AGACCACGAAAACGGTCTTG
Endo-Klf4	CCAGCAAGTCAGCTTGTGAA
	GGGCATGTTCAAGTTGGATT
B-actin	ACCTTCTACAATGAGCTGCG
	CTGGATGGCTACGTACATGG
Neo Genotyping	TGAATGAACTGCAGGACGAG
	AATATCACGGGTAGCCAACG
