## Supplementary material for "ALKBH5 regulates somatic cell reprogramming in a phase specific manner": Supp tables: Supplementary table 2.xlsx

### Sheet: Sheet1
Antibody	Company	Catalog number
Anti-ALKBH5 pAb	(MBL)	#RN122PW
Anti-p16 ARC antibody [EP1551Y]	(Abcam)	#ab51243
Anti-CDKN2A/p19ARF antibody	(Abcam	#ab80
p21 Antibody (F-5)	(Santa cruz)	#sc-6246
Cyclin D1	(MBL)	#K0062-3
Anti-Cyclin B1 antibody [V152] (ab72)	(Abcam)	#ab72
Anti-HA tag antibody - ChIP Grade	(Abcam)	#ab9110
cyclin B2 Antibody (A-2)	(Santa cruz)	#sc-28303
Slug (C19G7)	(Cell signaling)	#9585T
Snail (C15D3)	(Cell signaling)	#3879T
E-Cadherin (24E10)	(Cell signaling)	#3195T
Anti-N6-methyladenosine Antibody (m6A), clone 17-3-4-1	(Merk Millipore )	#MABE1006
Anti-HA tag antibody [HA.C5]	(Abcam)	#ab18181
Monoclonal Anti-a-Tubulin antibody produced in mouse ascites fluid, clone B-5-1-2	(Merk Millipore )	#T5168-.2ML
Alexa Fluor® 647 anti-mouse/human CD15 (SSEA-1) Antibody	(Biolegend)	#125608
Donkey Anti-Mouse IgG H&L (HRP)	(Abcam)	#ab6820
Donkey Anti-Rabbit IgG H&L (HRP)	(Abcam)	#ab6802
